# Specificity profiling of SARS-CoV-2 PLpro using proteome-derived libraries of linear peptides suggests secondary preference for basic motifs

**DOI:** 10.1101/2025.05.15.654199

**Authors:** Daniel Vogele, Klemens Fröhlich, Oğuz Bolgi, Christoph Peters, Ruth Geiss-Friedlander, Oliver Schilling

**Author notes:** Corresponding author: Prof. Dr. Oliver Schilling, Institute for Surgical Pathology, University Medical Center Freiburg, Faculty of Medicine – University of Freiburg, Breisacher Strasse 115a, D-79106 Freiburg.

## Abstract

SARS-CoV-2 papain-like protease (PLpro) is essential for viral replication and immune modulation. Here, a proteomic identification of protease cleavage sites (PICS) approach was applied using proteome-derived peptide libraries to determine the enzyme’s substrate specificity. PLpro exhibited a yet unreported preference for basic amino acids at P1, primarily arginine or lysine. This secondary specificity frequently involved cleavage between two basic residues (e.g., K|K, K|R or R|K). Experiments with in-house and commercial PLpro in GluC-generated peptide libraries from *Escherichia coli* and HEK293 proteomes confirmed this preference, though with lower overall efficiency compared to typical trypsin-like proteases. SARS-CoV-1 PLpro likewise displayed this basic-site specificity, underscoring its conservation across related coronaviruses. Site-directed mutagenesis of acidic residues near the catalytic triad to neutral variants altered cleavage preferences, indicating the involvement of these side chains in substrate binding and potential alternative binding modes. We also evaluated wild-type PLpro specificity on intact protein lysates rather than peptide libraries to assess how structure influences cleavage patterns. Notably, P1 arginine specificity persisted at the protein level, whereas lysine specificity was reduced, suggesting additional structural constraints in complex substrates. A strong presence of glycine on the prime side further suggests a bias toward unstructured regions. These findings reveal an expanded substrate recognition repertoire for SARS-CoV-2 PLpro, which may be relevant for the design of targeted inhibitors and understanding of viral protease function.
