## Supplemental Tables for "Specificity profiling of SARS-CoV-2 PLpro using proteome-derived libraries of linear peptides suggests secondary preference for basic motifs"

### Sheet: Supplementary Table S1
Supplementary Table S1: Overview of experimental procedures and their key parameters.
Experiment	proteome origin organism	conditions	replicates per condition	pH of digestion buffer	Test protease	protease to peptide ratio	labeling	clean-up / fractionation
Fig. 1a, In-house PLpro, pH 8	Escherichia coli	active in-house SARS-CoV-2 PLpro	3	8	in-house SARS-CoV-2 PLpro	1:5	heavy/light NHS-acetate	Hypersep SpinTip C-18
		inactive C111A active-site mutant	3		inactive C111A active-site mutant	1:5
Fig. 1b, In-house PLpro, pH 6	Escherichia coli	active in-house SARS-CoV-2 PLpro	3	6	in-house SARS-CoV-2 PLpro	1:5	heavy/light NHS-acetate	Hypersep SpinTip C-18
		inactive C111A active-site mutant	3		inactive C111A active-site mutant	1:5
Fig. 1c, commercial PLpro, pH 8	Escherichia coli	active commercial SARS-CoV-2 PLpro	3	8	active commercial SARS-CoV-2 PLpro (R&D Systems E-611)	1:5	heavy/light NHS-acetate	Hypersep SpinTip C-18
		no digestion	3		-	-
Fig. 1d, commercial PLpro, pH 6	Escherichia coli	active commercial SARS-CoV-2 PLpro	3	6	active commercial SARS-CoV-2 PLpro (R&D Systems E-611)	1:5	heavy/light NHS-acetate	Hypersep SpinTip C-18
		no digestion	3		-	-
Fig. 2a, SARS-CoV-2 PLpro	HEK293	active commercial SARS-CoV-2 PLpro	3	6	active commercial SARS-CoV-2 PLpro (R&D Systems E-611)	1:5	heavy/light NHS-acetate	Hypersep SpinTip C-18, step-wise elution
		no digestion	3		-	-
Fig. 2b, SARS-CoV PLpro	HEK293	active commercial SARS-CoV PLpro	3	6	active commercial SARS-CoV PLpro (R&D Systems E-610)	1:5	heavy/light NHS-acetate	Hypersep SpinTip C-18, step-wise elution
		no digestion	3		-	-
Fig. 3, PLpro titration and trypsin	HEK293	PLpro 1:1000	3	8	in-house SARS-CoV-2 PLpro	1:1000	TMT	Agilent HPLC high pH fractionation
		PLpro 1:100	3		in-house SARS-CoV-2 PLpro	1:100
		PLpro 1:10	3		in-house SARS-CoV-2 PLpro	1:10
		Trypsin	3		Trypsin	1:100
		no digestion	4		-	-
Fig. 4, PLpro WT and site-mutants	HEK293	WT PLpro	3	8	in-house SARS-CoV-2 PLpro	1:5	TMT	Agilent HPLC high pH fractionation
		PLpro mutant 1 (D107N)	3		SARS-CoV-2 PLpro mutant 1 (D107N)	1:5
		PLpro mutant 2 (E160Q)	3		SARS-CoV-2 PLpro mutant 2 (E160Q)	1:5
		PLpro mutant 3 (E163Q)	3		SARS-CoV-2 PLpro mutant 3 (E163Q)	1:5
		no digestion	4		-	-
Fig. 6, in silico terminomics	HEK293	active commercial SARS-CoV-2 PLpro	4	8	active commercial SARS-CoV-2 PLpro (R&D Systems E-611)	1:5	TMT	Agilent HPLC high pH fractionation
		no digestion	4		-	-

### Sheet: Supplementary Table S2
Supplementary Table S2: TMT labelling scheme for titration, mutant and TAILS experiments
Channel	titration experiment	mutant samples	in silico terminomics samples
126	plpro10_02	noplpro_01	activeP2_R4
127N	plpro1000_01	mutant2_01	CTRLP2_R4
127C	noplpro_03	wt_01
128N	plpro100_01	noplpro_02	activeP2_R2
128C	trypsin_01	mutant1_01	activeP2_R3
129N	noplpro_01	mutant3_01	CTRLP2_R1
129C	plpro10_01	wt_02	CTRLP2_R2
130N	plpro1000_02	mutant3_02
130C	trypsin_02	noplpro_03
131N	noplpro_02	mutant1_02
131C	plpro100_02	mutant2_02
132N	plpro10_03	wt_03
132C	noplpro_04	mutant3_03	activeP2_R1
133N	plpro1000_03	noplpro_04	CTRLP2_R3
133C	plpro100_03	mutant1_03
134N	trypsin_03	mutant2_03

### Sheet: Supplementary Table S3
Supplementary Table S4: Proteins significantly upregulated in active PLpro condition extracted from in silico terminomics data
nterm_modif_peptide	logFC	AveExpr	t	P.Value	adj.P.Val	B	contrast	nterm_modif	peptide	protein	protein_length	peptide_start	peptide_end	last_aa	first_aa	aa_after	aa_before	sense	specificity	five_res_before	five_res_after	cleavage_site	cleavage_sequence	cleav_len	p1_position	p1_prime_position	p1_residue	p1_prime_residue	p1_position_percentage	met_clipping	matches_p1_prime	uniprot_processing_type	processing_annotation_start	processing_annotation_end	protein_sequence	neo_termini_status	fdr_correction	contrast_title
TMT_AILSGDKSE	0.389312	21.3614	2.53433	0.0231147	0.0435046	-4.80415	activeP2 - CTRLP2	TMT	AILSGDKSE	P11142	646	378	386	E	A	N	A	C	semi_Nterm	AAVQA	AILSG	AAVQA | AILSG	AAVQAAILSG	10	377	378	A	A	58.3591	FALSE	FALSE	not_canonical	1	1	MSKGPAVGIDLGTTYSCVGVFQHGKVEIIANDQGNRTTPSYVAFTDTERLIGDAAKNQVAMNPTNTVFDAKRLIGRRFDDAVVQSDMKHWPFMVVNDAGRPKVQVEYKGETKSFYPEEVSSMVLTKMKEIAEAYLGKTVTNAVVTVPAYFNDSQRQATKDAGTIAGLNVLRIINEPTAAAIAYGLDKKVGAERNVLIFDLGGGTFDVSILTIEDGIFEVKSTAGDTHLGGEDFDNRMVNHFIAEFKRKHKKDISENKRAVRRLRTACERAKRTLSSSTQASIEIDSLYEGIDFYTSITRARFEELNADLFRGTLDPVEKALRDAKLDKSQIHDIVLVGGSTRIPKIQKLLQDFFNGKELNKSINPDEAVAYGAAVQAAILSGDKSENVQDLLLLDVTPL…	neo_termini	feature-specific	activeP2 (upregulated) vs CTRLP2
TMT_TTPSVVAFTADGE	0.384	19.1831	2.77871	0.014221	0.029789	-4.32198	activeP2 - CTRLP2	TMT	TTPSVVAFTADGE	P38646	679	86	98	E	T	R	R	C	semi_Nterm	AEGAR	TTPSV	AEGAR | TTPSV	AEGARTTPSV	10	85	86	R	T	12.5184	FALSE	FALSE	not_canonical	1	46	MISASRAAAARLVGAAASRGPTAARHQDSWNGLSHEAFRLVSRRDYASEAIKGAVVGIDLGTTNSCVAVMEGKQAKVLENAEGARTTPSVVAFTADGERLVGMPAKRQAVTNPNNTFYATKRLIGRRYDDPEVQKDIKNVPFKIVRASNGDAWVEAHGKLYSPSQIGAFVLMKMKETAENYLGHTAKNAVITVPAYFNDSQRQATKDAGQISGLNVLRVINEPTAAALAYGLDKSEDKVIAVYDLGGGTFDISILEIQKGVFEVKSTNGDTFLGGEDFDQALLRHIVKEFKRETGVDLTKDNMALQRVREAAEKAKCELSSSVQTDINLPYLTMDSSGPKHLNMKLTRAQFEGIVTDLIRRTIAPCQKAMQDAEVSKSDIGEVILVGGMTRMPKVQQTV…	neo_termini	feature-specific	activeP2 (upregulated) vs CTRLP2
TMT_RNLPQYVSNE	0.404722	17.8268	4.5523	0.000397154	0.00142526	-0.785786	activeP2 - CTRLP2	TMT	RNLPQYVSNE	Q15233	471	153	162	E	R	L	V	C	semi_Nterm	ASLTV	RNLPQ	ASLTV | RNLPQ	ASLTVRNLPQ	10	152	153	V	R	32.2718	FALSE	FALSE	not_canonical	1	471	MQSNKTFNLEKQNHTPRKHHQHHHQQQHHQQQQQQPPPPPIPANGQQASSQNEGLTIDLKNFRKPGEKTFTQRSRLFVGNLPPDITEEEMRKLFEKYGKAGEVFIHKDKGFGFIRLETRTLAEIAKVELDNMPLRGKQLRVRFACHSASLTVRNLPQYVSNELLEEAFSVFGQVERAVVIVDDRGRPSGKGIVEFSGKPAARKALDRCSEGSFLLTTFPRPVTVEPMDQLDDEEGLPEKLVIKNQQFHKEREQPPRFAQPGSFEYEYAMRWKALIEMEKQQQDQVDRNIKEAREKLEMEMEAARHEHQVMLMRQDLMRRQEELRRMEELHNQEVQKRKQLELRQEEERRRREEEMRRQQEEMMRRQQEGFKGTFPDAREQEIRMGQMAMGGAMGINNRG…	neo_termini	feature-specific	activeP2 (upregulated) vs CTRLP2
TMT_TDEEPVKKLLE	0.947675	14.5784	6.03053	2.47047e-05	0.000128384	2.11198	activeP2 - CTRLP2	TMT	TDEEPVKKLLE	O14979	420	282	292	E	T	S	Y	C	semi_Nterm	CFITY	TDEEP	CFITY | TDEEP	CFITYTDEEP	10	281	282	Y	T	66.9048	FALSE	FALSE	not_canonical	1	420	MEVPPRLSHVPPPLFPSAPATLASRSLSHWRPRPPRQLAPLLPSLAPSSARQGARRAQRHVTAQQPSRLAGGAAIKGGRRRRPDLFRRHFKSSSIQRSAAAAAATRTARQHPPADSSVTMEDMNEYSNIEEFAEGSKINASKNQQDDGKMFIGGLSWDTSKKDLTEYLSRFGEVVDCTIKTDPVTGRSRGFGFVLFKDAASVDKVLELKEHKLDGKLIDPKRAKALKGKEPPKKVFVGGLSPDTSEEQIKEYFGAFGEIENIELPMDTKTNERRGFCFITYTDEEPVKKLLESRYHQIGSGKCEIKVAQPKEVYRQQQQQQKGGRGAAAGGRGGTRGRGRGQGQNWNQGFNNYYDQGYGNYNSAYGGDQNYSGYGGYDYTGYNYGNYGYGQGYADYSGQ…	neo_termini	feature-specific	activeP2 (upregulated) vs CTRLP2
TMT_VDKLPDGQE	0.757373	17.8962	9.78427	7.70806e-08	1.03245e-06	8.08453	activeP2 - CTRLP2	TMT	VDKLPDGQE	Q14694	798	45	53	E	V	Y	A	C	semi_Nterm	CGTQA	VDKLP	CGTQA | VDKLP	CGTQAVDKLP	10	44	45	A	V	5.51378	FALSE	FALSE	not_canonical	1	1	MALHSPQYIFGDFSPDEFNQFFVTPRSSVELPPYSGTVLCGTQAVDKLPDGQEYQRIEFGVDEVIEPSDTLPRTPSYSISSTLNPQAPEFILGCTASKITPDGITKEASYGSIDCQYPGSALALDGSSNVEAEVLENDGVSGGLGQRERKKKKKRPPGYYSYLKDGGDDSISTEALVNGHANSAVPNSVSAEDAEFMGDMPPSVTPRTCNSPQNSTDSVSDIVPDSPFPGALGSDTRTAGQPEGGPGADFGQSCFPAEAGRDTLSRTAGAQPCVGTDTTENLGVANGQILESSGEGTATNGVELHTTESIDLDPTKPESASPPADGTGSASGTLPVSQPKSWASLFHDSKPSSSSPVAYVETKYSPPAISPLVSEKQVEVKEGLVPVSEDPVAIKIAEL…	neo_termini	feature-specific	activeP2 (upregulated) vs CTRLP2
TMT_SCPLDCKVY	0.776578	14.137	3.16681	0.0064926	0.0154361	-3.55869	activeP2 - CTRLP2	TMT	SCPLDCKVY	P84103	164	5	13	Y	S	V	D	C	semi_Cterm	DCKVY	VGNLG	DCKVY | VGNLG	DCKVYVGNLG	10	13	14	Y	V	7.92683	FALSE	FALSE	not_canonical	1	164	MHRDSCPLDCKVYVGNLGNNGNKTELERAFGYYGPLRSVWVARNPPGFAFVEFEDPRDAADAVRELDGRTLCGCRVRVELSNGEKRSRNRGPPPSWGRRPRDDYRRRSPPPRRRSPRRRSFSRSRSRSLSRDRRRERSLSRERNHKPSRSFSRSRSRSRSNERK	neo_termini	feature-specific	activeP2 (upregulated) vs CTRLP2
TMT_VHGLRNVQAEE	0.414895	18.0471	4.94873	0.000183563	0.000724352	0.0903638	activeP2 - CTRLP2	TMT	VHGLRNVQAEE	P25705	553	84	94	E	V	M	R	C	semi_Nterm	DGIAR	VHGLR	DGIAR | VHGLR	DGIARVHGLR	10	83	84	R	V	15.009	FALSE	FALSE	not_canonical	1	43	MLSVRVAAAVVRALPRRAGLVSRNALGSSFIAARNFHASNTHLQKTGTAEMSSILEERILGADTSVDLEETGRVLSIGDGIARVHGLRNVQAEEMVEFSSGLKGMSLNLEPDNVGVVVFGNDKLIKEGDIVKRTGAIVDVPVGEELLGRVVDALGNAIDGKGPIGSKTRRRVGLKAPGIIPRISVREPMQTGIKAVDSLVPIGRGQRELIIGDRQTGKTSIAIDTIINQKRFNDGSDEKKKLYCIYVAIGQKRSTVAQLVKRLTDADAMKYTIVVSATASDAAPLQYLAPYSGCSMGEYFRDNGKHALIIYDDLSKQAVAYRQMSLLLRRPPGREAYPGDVFYLHSRLLERAAKMNDAFGGGSLTALPVIETQAGDVSAYIPTNVISITDGQIFLETEL…	neo_termini	feature-specific	activeP2 (upregulated) vs CTRLP2
TMT_TLLSDPTYRE	0.454883	18.1217	4.76024	0.000264352	0.00100159	-0.300192	activeP2 - CTRLP2	TMT	TLLSDPTYRE	P31948	543	145	154	E	T	L	R	C	semi_Nterm	DPRTR	TLLSD	DPRTR | TLLSD	DPRTRTLLSD	10	144	145	R	T	26.5193	FALSE	FALSE	not_canonical	1	543	MEQVNELKEKGNKALSVGNIDDALQCYSEAIKLDPHNHVLYSNRSAAYAKKGDYQKAYEDGCKTVDLKPDWGKGYSRKAAALEFLNRFEEAKRTYEEGLKHEANNPQLKEGLQNMEARLAERKFMNPFNMPNLYQKLESDPRTRTLLSDPTYRELIEQLRNKPSDLGTKLQDPRIMTTLSVLLGVDLGSMDEEEEIATPPPPPPPKKETKPEPMEEDLPENKKQALKEKELGNDAYKKKDFDTALKHYDKAKELDPTNMTYITNQAAVYFEKGDYNKCRELCEKAIEVGRENREDYRQIAKAYARIGNSYFKEEKYKDAIHFYNKSLAEHRTPDVLKKCQQAEKILKEQERLAYINPDLALEEKNKGNECFQKGDYPQAMKHYTEAIKRNPKDAKLYSN…	neo_termini	feature-specific	activeP2 (upregulated) vs CTRLP2
TMT_YAPPPRDYTYR	0.414407	17.7124	9.97001	6.04436e-08	8.45322e-07	8.40783	activeP2 - CTRLP2	TMT	YAPPPRDYTYR	P38159	391	234	244	R	Y	D	D	C	semi_Cterm	DYTYR	DYGHS	DYTYR | DYGHS	DYTYRDYGHS	10	244	245	R	D	62.4041	FALSE	FALSE	not_canonical	1	391	MVEADRPGKLFIGGLNTETNEKALEAVFGKYGRIVEVLLMKDRETNKSRGFAFVTFESPADAKDAARDMNGKSLDGKAIKVEQATKPSFESGRRGPPPPPRSRGPPRGLRGGRGGSGGTRGPPSRGGHMDDGGYSMNFNMSSSRGPLPVKRGPPPRSGGPPPKRSAPSGPVRSSSGMGGRAPVSRGRDSYGGPPRREPLPSRRDVYLSPRDDGYSTKDSYSSRDYPSSRDTRDYAPPPRDYTYRDYGHSSSRDDYPSRGYSDRDGYGRDRDYSDHPSGGSYRDSYESYGNSRSAPPTRGPPPSYGGSSRYDDYSSSRDGYGGSRDSYSSSRSDLYSSGRDRVGRQERGLPPSMERGYPPPRDSYSSSSRGAPRGGGRGGSRSDRGGGRSRY	neo_termini	feature-specific	activeP2 (upregulated) vs CTRLP2
TMT_IADNHTPKE	5.08816	19.0109	35.4809	1.07045e-15	1.018e-12	26.1232	activeP2 - CTRLP2	TMT	IADNHTPKE	P63165	101	71	79	E	I	L	R	C	semi_Nterm	FEGQR	IADNH	FEGQR | IADNH	FEGQRIADNH	10	70	71	R	I	69.3069	FALSE	FALSE	not_canonical	1	1	MSDQEAKPSTEDLGDKKEGEYIKLKVIGQDSSEIHFKVKMTTHLKKLKESYCQRQGVPMNSLRFLFEGQRIADNHTPKELGMEEEDVIEVYQEQTGGHSTV	neo_termini	feature-specific	activeP2 (upregulated) vs CTRLP2
TMT_FGNYNQQPSNYGPMKSGNFGGSR	0.644409	15.9306	7.63375	1.6939e-06	1.4383e-05	4.88304	activeP2 - CTRLP2	TMT	FGNYNQQPSNYGPMKSGNFGGSR	A0A024RA28	301	251	273	R	F	N	D	C	semi_Cterm	FGGSR	NMGGP	FGGSR | NMGGP	FGGSRNMGGP	10	273	274	R	N	90.6977	FALSE	FALSE	not_canonical	NA	NA	MRDPASKRSRGFGFVTFSSMAEVDAAMAARPHSIDGRVVEPKRAVAREESGKPGAHVTVKKLFVGGIKEDTEEHHLRDYFEEYGKIDTIEIITDRQSGKKRGFGFVTFDDHDPVDKIVLQKYHTINGHNAEVRKALSRQEMQEVQSSRSGRGGNFGFGDSRGGGGNFGPGPGSNFRGGSDGYGSGRGFGDGYNGYGGGPGGGNFGGSPGYGGGRGGYGGGGPGYGNQGGGYGGGYDNYGGGNYGSGNYNDFGNYNQQPSNYGPMKSGNFGGSRNMGGPYGGGNYGPGGSGGSGGYGGRSRY	neo_termini	feature-specific	activeP2 (upregulated) vs CTRLP2
TMT_NTLVVKKSDVE	1.22501	21.1477	4.70836	0.000292482	0.00108855	-0.472188	activeP2 - CTRLP2	TMT	NTLVVKKSDVE	P07910	306	24	34	E	N	A	L	C	semi_Nterm	FIGNL	NTLVV	FIGNL | NTLVV	FIGNLNTLVV	10	23	24	L	N	7.51634	FALSE	FALSE	not_canonical	1	1	MASNVTNKTDPRSMNSRVFIGNLNTLVVKKSDVEAIFSKYGKIVGCSVHKGFAFVQYVNERNARAAVAGEDGRMIAGQVLDINLAAEPKVNRGKAGVKRSAAEMYGSVTEHPSPSPLLSSSFDLDYDFQRDYYDRMYSYPARVPPPPPIARAVVPSKRQRVSGNTSRRGKSGFNSKSGQRGSSKSGKLKGDDLQAIKKELTQIKQKVDSLLENLEKIEKEQSKQAVEMKNDKSEEEQSSSSVKKDETNVKMESEGGADDSAEEGDLLDDDDNEDRGDDQLELIKDDEKEAEEGEDDRDSANGEDDS	neo_termini	feature-specific	activeP2 (upregulated) vs CTRLP2
TMT_ASNGDAWVE	0.498968	18.5712	6.74499	7.16854e-06	4.52559e-05	3.36953	activeP2 - CTRLP2	TMT	ASNGDAWVE	P38646	679	147	155	E	A	A	R	C	semi_Nterm	FKIVR	ASNGD	FKIVR | ASNGD	FKIVRASNGD	10	146	147	R	A	21.5022	FALSE	FALSE	not_canonical	1	46	MISASRAAAARLVGAAASRGPTAARHQDSWNGLSHEAFRLVSRRDYASEAIKGAVVGIDLGTTNSCVAVMEGKQAKVLENAEGARTTPSVVAFTADGERLVGMPAKRQAVTNPNNTFYATKRLIGRRYDDPEVQKDIKNVPFKIVRASNGDAWVEAHGKLYSPSQIGAFVLMKMKETAENYLGHTAKNAVITVPAYFNDSQRQATKDAGQISGLNVLRVINEPTAAALAYGLDKSEDKVIAVYDLGGGTFDISILEIQKGVFEVKSTNGDTFLGGEDFDQALLRHIVKEFKRETGVDLTKDNMALQRVREAAEKAKCELSSSVQTDINLPYLTMDSSGPKHLNMKLTRAQFEGIVTDLIRRTIAPCQKAMQDAEVSKSDIGEVILVGGMTRMPKVQQTV…	neo_termini	feature-specific	activeP2 (upregulated) vs CTRLP2
TMT_RFQSSAVMALQE	0.963656	13.462	7.56207	1.89561e-06	1.54079e-05	4.77802	activeP2 - CTRLP2	TMT	RFQSSAVMALQE	P68431	136	84	95	E	R	A	L	C	semi_Nterm	FKTDL	RFQSS	FKTDL | RFQSS	FKTDLRFQSS	10	83	84	L	R	61.0294	FALSE	FALSE	not_canonical	1	1	MARTKQTARKSTGGKAPRKQLATKAARKSAPATGGVKKPHRYRPGTVALREIRRYQKSTELLIRKLPFQRLVREIAQDFKTDLRFQSSAVMALQEACEAYLVGLFEDTNLCAIHAKRVTIMPKDIQLARRIRGERA	neo_termini	feature-specific	activeP2 (upregulated) vs CTRLP2
TMT_KTIGGGDDSFNTFF	0.652984	16.6149	3.32745	0.00468246	0.0119384	-3.29587	activeP2 - CTRLP2	TMT	KTIGGGDDSFNTFF	P68363	451	40	53	F	K	S	D	C	semi_Cterm	FNTFF	SETGA	FNTFF | SETGA	FNTFFSETGA	10	53	54	F	S	11.7517	FALSE	FALSE	not_canonical	1	451	MRECISIHVGQAGVQIGNACWELYCLEHGIQPDGQMPSDKTIGGGDDSFNTFFSETGAGKHVPRAVFVDLEPTVIDEVRTGTYRQLFHPEQLITGKEDAANNYARGHYTIGKEIIDLVLDRIRKLADQCTGLQGFLVFHSFGGGTGSGFTSLLMERLSVDYGKKSKLEFSIYPAPQVSTAVVEPYNSILTTHTTLEHSDCAFMVDNEAIYDICRRNLDIERPTYTNLNRLISQIVSSITASLRFDGALNVDLTEFQTNLVPYPRIHFPLATYAPVISAEKAYHEQLSVAEITNACFEPANQMVKCDPRHGKYMACCLLYRGDVVPKDVNAAIATIKTKRSIQFVDWCPTGFKVGINYQPPTVVPGGDLAKVQRAVCMLSNTTAIAEAWARLDHKFDLMY…	neo_termini	feature-specific	activeP2 (upregulated) vs CTRLP2
TMT_PVRVHIE	1.04738	17.4063	8.44298	4.9731e-07	5.0854e-06	6.11946	activeP2 - CTRLP2	TMT	PVRVHIE	P52597	415	314	320	E	P	I	N	C	semi_Nterm	FSPLN	PVRVH	FSPLN | PVRVH	FSPLNPVRVH	10	313	314	N	P	75.4217	FALSE	FALSE	not_canonical	1	415	MMLGPEGGEGFVVKLRGLPWSCSVEDVQNFLSDCTIHDGAAGVHFIYTREGRQSGEAFVELGSEDDVKMALKKDRESMGHRYIEVFKSHRTEMDWVLKHSGPNSADSANDGFVRLRGLPFGCTKEEIVQFFSGLEIVPNGITLPVDPEGKITGEAFVQFASQELAEKALGKHKERIGHRYIEVFKSSQEEVRSYSDPPLKFMSVQRPGPYDRPGTARRYIGIVKQAGLERMRPGAYSTGYGGYEEYSGLSDGYGFTTDLFGRDLSYCLSGMYDHRYGDSEFTVQSTTGHCVHMRGLPYKATENDIYNFFSPLNPVRVHIEIGPDGRVTGEADVEFATHEEAVAAMSKDRANMQHRYIELFLNSTTGASNGAYSSQVMQGMGVSAAQATYSGLESQSVSG…	neo_termini	feature-specific	activeP2 (upregulated) vs CTRLP2
TMT_KTFDQLTPE	0.469054	17.8386	3.61611	0.00260139	0.00714465	-2.68142	activeP2 - CTRLP2	TMT	KTFDQLTPE	O43852	315	59	67	E	K	E	A	C	semi_Nterm	GAEEA	KTFDQ	GAEEA | KTFDQ	GAEEAKTFDQ	10	58	59	A	K	18.4127	FALSE	FALSE	not_canonical	1	19	MDLRQFLMCLSLCTAFALSKPTEKKDRVHHEPQLSDKVHNDAQSFDYDHDAFLGAEEAKTFDQLTPEESKERLGKIVSKIDGDKDGFVTVDELKDWIKFAQKRWIYEDVERQWKGHDLNEDGLVSWEEYKNATYGYVLDDPDPDDGFNYKQMMVRDERRFKMADKDGDLIATKEEFTAFLHPEEYDYMKDIVVQETMEDIDKNADGFIDLEEYIGDMYSHDGNTDEPEWVKTEREQFVEFRDKNRDGKMDKEETKDWILPSDYDHAEAEARHLVYESDQNKDGKLTKEEIVDKYDLFVGSQATDFGEALVRHDEF	neo_termini	feature-specific	activeP2 (upregulated) vs CTRLP2
TMT_SGKPGAHVT	0.522992	20.5081	4.26504	0.000701977	0.00237518	-1.32512	activeP2 - CTRLP2	TMT	SGKPGAHVT	A0A024RA28	301	50	58	T	S	V	E	C	semi_Cterm	GAHVT	VKKLF	GAHVT | VKKLF	GAHVTVKKLF	10	58	59	T	V	19.2691	FALSE	FALSE	not_canonical	NA	NA	MRDPASKRSRGFGFVTFSSMAEVDAAMAARPHSIDGRVVEPKRAVAREESGKPGAHVTVKKLFVGGIKEDTEEHHLRDYFEEYGKIDTIEIITDRQSGKKRGFGFVTFDDHDPVDKIVLQKYHTINGHNAEVRKALSRQEMQEVQSSRSGRGGNFGFGDSRGGGGNFGPGPGSNFRGGSDGYGSGRGFGDGYNGYGGGPGGGNFGGSPGYGGGRGGYGGGGPGYGNQGGGYGGGYDNYGGGNYGSGNYNDFGNYNQQPSNYGPMKSGNFGGSRNMGGPYGGGNYGPGGSGGSGGYGGRSRY	neo_termini	feature-specific	activeP2 (upregulated) vs CTRLP2
TMT_TYTDEEPVKKLLE	1.13272	17.8343	5.75007	4.09316e-05	0.00019962	1.51873	activeP2 - CTRLP2	TMT	TYTDEEPVKKLLE	O14979	420	280	292	E	T	S	I	C	semi_Nterm	GFCFI	TYTDE	GFCFI | TYTDE	GFCFITYTDE	10	279	280	I	T	66.4286	FALSE	FALSE	not_canonical	1	420	MEVPPRLSHVPPPLFPSAPATLASRSLSHWRPRPPRQLAPLLPSLAPSSARQGARRAQRHVTAQQPSRLAGGAAIKGGRRRRPDLFRRHFKSSSIQRSAAAAAATRTARQHPPADSSVTMEDMNEYSNIEEFAEGSKINASKNQQDDGKMFIGGLSWDTSKKDLTEYLSRFGEVVDCTIKTDPVTGRSRGFGFVLFKDAASVDKVLELKEHKLDGKLIDPKRAKALKGKEPPKKVFVGGLSPDTSEEQIKEYFGAFGEIENIELPMDTKTNERRGFCFITYTDEEPVKKLLESRYHQIGSGKCEIKVAQPKEVYRQQQQQQKGGRGAAAGGRGGTRGRGRGQGQNWNQGFNNYYDQGYGNYNSAYGGDQNYSGYGGYDYTGYNYGNYGYGQGYADYSGQ…	neo_termini	feature-specific	activeP2 (upregulated) vs CTRLP2
TMT_ASVDFEQPTRD	0.685694	18.3579	8.06371	8.74441e-07	8.2336e-06	5.56149	activeP2 - CTRLP2	TMT	ASVDFEQPTRD	P98175	930	844	854	D	A	G	T	C	semi_Nterm	GGIST	ASVDF	GGIST | ASVDF	GGISTASVDF	10	843	844	T	A	90.6452	FALSE	FALSE	not_canonical	1	930	MEYERRGGRGDRTGRYGATDRSQDDGGENRSRDHDYRDMDYRSYPREYGSQEGKHDYDDSSEEQSAEDSYEASPGSETQRRRRRRHRHSPTGPPGFPRDGDYRDQDYRTEQGEEEEEEEDEEEEEKASNIVMLRMLPQAATEDDIRGQLQSHGVQAREVRLMRNKSSGQSRGFAFVEFSHLQDATRWMEANQHSLNILGQKVSMHYSDPKPKINEDWLCNKCGVQNFKRREKCFKCGVPKSEAEQKLPLGTRLDQQTLPLGGRELSQGLLPLPQPYQAQGVLASQALSQGSEPSSENANDTIILRNLNPHSTMDSILGALAPYAVLSSSNVRVIKDKQTQLNRGFAFIQLSTIVEAAQLLQILQALHPPLTIDGKTINVEFAKGSKRDMASNEGSRISA…	neo_termini	feature-specific	activeP2 (upregulated) vs CTRLP2
TMT_YGGGGPGYGNQGGGYGGGYD	0.44248	15.8611	7.36654	2.58524e-06	1.99883e-05	4.45725	activeP2 - CTRLP2	TMT	YGGGGPGYGNQGGGYGGGYD	A0A024RA28	301	217	236	D	Y	N	G	C	semi_Nterm	GGRGG	YGGGG	GGRGG | YGGGG	GGRGGYGGGG	10	216	217	G	Y	71.7608	FALSE	FALSE	not_canonical	NA	NA	MRDPASKRSRGFGFVTFSSMAEVDAAMAARPHSIDGRVVEPKRAVAREESGKPGAHVTVKKLFVGGIKEDTEEHHLRDYFEEYGKIDTIEIITDRQSGKKRGFGFVTFDDHDPVDKIVLQKYHTINGHNAEVRKALSRQEMQEVQSSRSGRGGNFGFGDSRGGGGNFGPGPGSNFRGGSDGYGSGRGFGDGYNGYGGGPGGGNFGGSPGYGGGRGGYGGGGPGYGNQGGGYGGGYDNYGGGNYGSGNYNDFGNYNQQPSNYGPMKSGNFGGSRNMGGPYGGGNYGPGGSGGSGGYGGRSRY	neo_termini	feature-specific	activeP2 (upregulated) vs CTRLP2
TMT_SGQHLVAVEE	0.469032	17.3327	3.18016	0.00631891	0.015103	-3.45313	activeP2 - CTRLP2	TMT	SGQHLVAVEE	P06748	294	112	121	E	S	D	I	C	semi_Nterm	GPVHI	SGQHL	GPVHI | SGQHL	GPVHISGQHL	10	111	112	I	S	37.7551	FALSE	FALSE	not_canonical	1	294	MEDSMDMDMSPLRPQNYLFGCELKADKDYHFKVDNDENEHQLSLRTVSLGAGAKDELHIVEAEAMNYEGSPIKVTLATLKMSVQPTVSLGGFEITPPVVLRLKCGSGPVHISGQHLVAVEEDAESEDEEEEDVKLLSISGKRSAPGGGSKVPQKKVKLAADEDDDDDDEEDDDEDDDDDDFDDEEAEEKAPVKKSIRDTPAKNAQKSNQNGKDSKPSSTPRSKGQESFKKQEKTPKTPKGPSSVEDIKAKMQASIEKGGSLPKVEAKFINYVKNCFRMTDQEAIQDLWQWRKSL	neo_termini	feature-specific	activeP2 (upregulated) vs CTRLP2
TMT_EEDPFGLDKFLE	0.49304	16.4421	8.28428	6.28451e-07	6.24866e-06	5.92645	activeP2 - CTRLP2	TMT	EEDPFGLDKFLE	Q13573	536	495	506	E	E	E	F	C	semi_Nterm	GPVQF	EEDPF	GPVQF | EEDPF	GPVQFEEDPF	10	494	495	F	E	92.1642	FALSE	FALSE	not_canonical	1	1	MALTSFLPAPTQLSQDQLEAEEKARSQRSRQTSLVSSRREPPPYGYRKGWIPRLLEDFGDGGAFPEIHVAQYPLDMGRKKKMSNALAIQVDSEGKIKYDAIARQGQSKDKVIYSKYTDLVPKEVMNADDPDLQRPDEEAIKEITEKTRVALEKSVSQKVAAAMPVRAADKLAPAQYIRYTPSQQGVAFNSGAKQRVIRMVEMQKDPMEPPRFKINKKIPRGPPSPPAPVMHSPSRKMTVKEQQEWKIPPCISNWKNAKGYTIPLDKRLAADGRGLQTVHINENFAKLAEALYIADRKAREAVEMRAQVERKMAQKEKEKHEEKLREMAQKARERRAGIKTHVEKEDGEARERDEIRHDRRKERQHDRNLSRAAPDKRSKLQRNENRDISEVIALGVPNP…	neo_termini	feature-specific	activeP2 (upregulated) vs CTRLP2
TMT_SLSTFQQMWISKQE	0.542238	13.923	5.76007	4.01936e-05	0.000197032	1.63173	activeP2 - CTRLP2	TMT	SLSTFQQMWISKQE	P63261	375	348	361	E	S	Y	A	C	semi_Nterm	GSILA	SLSTF	GSILA | SLSTF	GSILASLSTF	10	347	348	A	S	92.5333	FALSE	FALSE	not_canonical	1	375	MEEEIAALVIDNGSGMCKAGFAGDDAPRAVFPSIVGRPRHQGVMVGMGQKDSYVGDEAQSKRGILTLKYPIEHGIVTNWDDMEKIWHHTFYNELRVAPEEHPVLLTEAPLNPKANREKMTQIMFETFNTPAMYVAIQAVLSLYASGRTTGIVMDSGDGVTHTVPIYEGYALPHAILRLDLAGRDLTDYLMKILTERGYSFTTTAEREIVRDIKEKLCYVALDFEQEMATAASSSSLEKSYELPDGQVITIGNERFRCPEALFQPSFLGMESCGIHETTFNSIMKCDVDIRKDLYANTVLSGGTTMYPGIADRMQKEITALAPSTMKIKIIAPPERKYSVWIGGSILASLSTFQQMWISKQEYDESGPSIVHRKCF	neo_termini	feature-specific	activeP2 (upregulated) vs CTRLP2
TMT_RTVSLGAGAKD	0.696245	22.5518	5.08149	0.000142343	0.000588556	0.255392	activeP2 - CTRLP2	TMT	RTVSLGAGAKD	P06748	294	45	55	D	R	E	L	C	semi_Nterm	HQLSL	RTVSL	HQLSL | RTVSL	HQLSLRTVSL	10	44	45	L	R	14.966	FALSE	FALSE	not_canonical	1	294	MEDSMDMDMSPLRPQNYLFGCELKADKDYHFKVDNDENEHQLSLRTVSLGAGAKDELHIVEAEAMNYEGSPIKVTLATLKMSVQPTVSLGGFEITPPVVLRLKCGSGPVHISGQHLVAVEEDAESEDEEEEDVKLLSISGKRSAPGGGSKVPQKKVKLAADEDDDDDDEEDDDEDDDDDDFDDEEAEEKAPVKKSIRDTPAKNAQKSNQNGKDSKPSSTPRSKGQESFKKQEKTPKTPKGPSSVEDIKAKMQASIEKGGSLPKVEAKFINYVKNCFRMTDQEAIQDLWQWRKSL	neo_termini	feature-specific	activeP2 (upregulated) vs CTRLP2
TMT_KVDNDENE	0.75305	19.9682	4.29118	0.000666311	0.00226308	-1.2053	activeP2 - CTRLP2	TMT	KVDNDENE	P06748	294	32	39	E	K	H	F	C	semi_Nterm	KDYHF	KVDND	KDYHF | KVDND	KDYHFKVDND	10	31	32	F	K	10.5442	FALSE	FALSE	not_canonical	1	294	MEDSMDMDMSPLRPQNYLFGCELKADKDYHFKVDNDENEHQLSLRTVSLGAGAKDELHIVEAEAMNYEGSPIKVTLATLKMSVQPTVSLGGFEITPPVVLRLKCGSGPVHISGQHLVAVEEDAESEDEEEEDVKLLSISGKRSAPGGGSKVPQKKVKLAADEDDDDDDEEDDDEDDDDDDFDDEEAEEKAPVKKSIRDTPAKNAQKSNQNGKDSKPSSTPRSKGQESFKKQEKTPKTPKGPSSVEDIKAKMQASIEKGGSLPKVEAKFINYVKNCFRMTDQEAIQDLWQWRKSL	neo_termini	feature-specific	activeP2 (upregulated) vs CTRLP2
TMT_PAENGDAKTDQAQKAE	1.87428	16.0465	10.7152	2.35655e-08	3.93171e-07	9.30017	activeP2 - CTRLP2	TMT	PAENGDAKTDQAQKAE	P05204	90	69	84	E	P	G	N	C	semi_Nterm	KEGNN	PAENG	KEGNN | PAENG	KEGNNPAENG	10	68	69	N	P	75.5556	FALSE	FALSE	not_canonical	1	1	MPKRKAEGDAKGDKAKVKDEPQRRSARLSAKPAPPKPEPKPKKAPAKKGEKVPKGKKGKADAGKEGNNPAENGDAKTDQAQKAEGAGDAK	neo_termini	feature-specific	activeP2 (upregulated) vs CTRLP2
TMT_FIGNSTAIQE	0.409894	18.1521	6.82953	6.22105e-06	4.02464e-05	3.61089	activeP2 - CTRLP2	TMT	FIGNSTAIQE	P07437	444	367	376	E	F	L	T	C	semi_Nterm	KMAVT	FIGNS	KMAVT | FIGNS	KMAVTFIGNS	10	366	367	T	F	82.4324	FALSE	FALSE	not_canonical	1	444	MREIVHIQAGQCGNQIGAKFWEVISDEHGIDPTGTYHGDSDLQLDRISVYYNEATGGKYVPRAILVDLEPGTMDSVRSGPFGQIFRPDNFVFGQSGAGNNWAKGHYTEGAELVDSVLDVVRKEAESCDCLQGFQLTHSLGGGTGSGMGTLLISKIREEYPDRIMNTFSVVPSPKVSDTVVEPYNATLSVHQLVENTDETYCIDNEALYDICFRTLKLTTPTYGDLNHLVSATMSGVTTCLRFPGQLNADLRKLAVNMVPFPRLHFFMPGFAPLTSRGSQQYRALTVPELTQQVFDAKNMMAACDPRHGRYLTVAAVFRGRMSMKEVDEQMLNVQNKNSSYFVEWIPNNVKTAVCDIPPRGLKMAVTFIGNSTAIQELFKRISEQFTAMFRRKAFLHWYT…	neo_termini	feature-specific	activeP2 (upregulated) vs CTRLP2
TMT_ARTKQTAR	0.944719	24.5119	5.52966	6.13274e-05	0.000284498	1.18501	activeP2 - CTRLP2	TMT	ARTKQTAR	P68431	136	2	9	R	A	K	M	C	semi_Cterm	KQTAR	KSTGG	KQTAR | KSTGG	KQTARKSTGG	10	9	10	R	K	6.61765	FALSE	FALSE	not_canonical	1	1	MARTKQTARKSTGGKAPRKQLATKAARKSAPATGGVKKPHRYRPGTVALREIRRYQKSTELLIRKLPFQRLVREIAQDFKTDLRFQSSAVMALQEACEAYLVGLFEDTNLCAIHAKRVTIMPKDIQLARRIRGERA	neo_termini	feature-specific	activeP2 (upregulated) vs CTRLP2
TMT_SCPLDCKVYVG	1.02502	19.1391	5.20835	0.00011186	0.000474907	0.556718	activeP2 - CTRLP2	TMT	SCPLDCKVYVG	P84103	164	5	15	G	S	N	D	C	semi_Cterm	KVYVG	NLGNN	KVYVG | NLGNN	KVYVGNLGNN	10	15	16	G	N	9.14634	FALSE	FALSE	not_canonical	1	164	MHRDSCPLDCKVYVGNLGNNGNKTELERAFGYYGPLRSVWVARNPPGFAFVEFEDPRDAADAVRELDGRTLCGCRVRVELSNGEKRSRNRGPPPSWGRRPRDDYRRRSPPPRRRSPRRRSFSRSRSRSLSRDRRRERSLSRERNHKPSRSFSRSRSRSRSNERK	neo_termini	feature-specific	activeP2 (upregulated) vs CTRLP2
TMT_KSPQPPVE	0.559202	15.6377	4.86499	0.000215741	0.000844318	-0.194516	activeP2 - CTRLP2	TMT	KSPQPPVE	A0A1W2PP35	728	179	186	E	K	E	A	C	semi_Nterm	KYSRA	KSPQP	KYSRA | KSPQP	KYSRAKSPQP	10	178	179	A	K	24.4505	FALSE	FALSE	not_canonical	NA	NA	GLEQEAAAGGDEEEEEEEEEEEGISALDGDQMELGEENGAAGAADSGPMEEEEAASEDENGDDQGFQEGEDELGDEEEGAGDENGHGEQQPQPPATQQQQPQQQRGAAKEAAGKSSGPTSLFAVTVAPPGARQGQQQAGGDGKTEQKGGDKKRGVKRPREDHGRGYFEYIEENKYSRAKSPQPPVEEEDEHFDDTVVCLDTYNCDLHFKISRDRLSASSLTMESFAFLWAGGRASYGVSKGKVTEKIPVRHLYTKDIDIHEVRIGWSLTTSGMLLGEEEFSYGYSLKGIKTCNCETEDYGEKFDENDVITCFANFESDEVELSYAKNGQDLGVAFKISKEVLAGRPLFPHVLCHNCAVEFNFGQKEKPYFPIPEEYTFIQNVPLEDRVRGPKGPEEKKD…	neo_termini	feature-specific	activeP2 (upregulated) vs CTRLP2
TMT_ASLGKNPTDE	0.399066	18.0904	3.64717	0.00244211	0.00677099	-2.59376	activeP2 - CTRLP2	TMT	ASLGKNPTDE	P19105	171	58	67	E	A	Y	L	C	semi_Nterm	LHDML	ASLGK	LHDML | ASLGK	LHDMLASLGK	10	57	58	L	A	33.3333	FALSE	FALSE	not_canonical	1	171	MSSKRTKTKTKKRPQRATSNVFAMFDQSQIQEFKEAFNMIDQNRDGFIDKEDLHDMLASLGKNPTDEYLDAMMNEAPGPINFTMFLTMFGEKLNGTDPEDVIRNAFACFDEEATGTIQEDYLRELLTTMGDRFTDEEVDELYREAPIDKKGNFNYIEFTRILKHGAKDKDD	neo_termini	feature-specific	activeP2 (upregulated) vs CTRLP2
TMT_NDDQVKE	0.487911	19.4719	7.21009	3.32572e-06	2.39603e-05	4.23931	activeP2 - CTRLP2	TMT	NDDQVKE	P26368	475	271	277	E	N	L	L	C	semi_Nterm	LPNYL	NDDQV	LPNYL | NDDQV	LPNYLNDDQV	10	270	271	L	N	56.8421	FALSE	FALSE	not_canonical	1	1	MSDFDEFERQLNENKQERDKENRHRKRSHSRSRSRDRKRRSRSRDRRNRDQRSASRDRRRRSKPLTRGAKEEHGGLIRSPRHEKKKKVRKYWDVPPPGFEHITPMQYKAMQAAGQIPATALLPTMTPDGLAVTPTPVPVVGSQMTRQARRLYVGNIPFGITEEAMMDFFNAQMRLGGLTQAPGNPVLAVQINQDKNFAFLEFRSVDETTQAMAFDGIIFQGQSLKIRRPHDYQPLPGMSENPSVYVPGVVSTVVPDSAHKLFIGGLPNYLNDDQVKELLTSFGPLKAFNLVKDSATGLSKGYAFCEYVDINVTDQAIAGLNGMQLGDKKLLVQRASVGAKNATLVSPPSTINQTPVTLQVPGLMSSQVQMGGHPTEVLCLMNMVLPEELLDDEEYEEIV…	neo_termini	feature-specific	activeP2 (upregulated) vs CTRLP2
TMT_TASVKMEPE	0.815406	17.2033	9.75379	8.02451e-08	1.05473e-06	8.07778	activeP2 - CTRLP2	TMT	TASVKMEPE	Q07666	443	92	100	E	T	N	A	C	semi_Nterm	LPPSA	TASVK	LPPSA | TASVK	LPPSATASVK	10	91	92	A	T	20.5418	FALSE	FALSE	not_canonical	1	443	MQRRDDPAARMSRSSGRSGSMDPSGAHPSVRQTPSRQPPLPHRSRGGGGGSRGGARASPATQPPPLLPPSATGPDATVGGPAPTPLLPPSATASVKMEPENKYLPELMAEKDSLDPSFTHAMQLLTAEIEKIQKGDSKKDDEENYLDLFSHKNMKLKERVLIPVKQYPKFNFVGKILGPQGNTIKRLQEETGAKISVLGKGSMRDKAKEEELRKGGDPKYAHLNMDLHVFIEVFGPPCEAYALMAHAMEEVKKFLVPDMMDDICQEQFLELSYLNGVPEPSRGRGVPVRGRGAAPPPPPVPRGRGVGPPRGALVRGTPVRGAITRGATVTRGVPPPPTVRGAPAPRARTAGIQRIPLPPPPAPETYEEYGYDDTYAEQSYEGYEGYYSQSQGDSEYYDY…	neo_termini	feature-specific	activeP2 (upregulated) vs CTRLP2
TMT_SGGLGAKE	0.503227	19.1826	6.18771	1.87044e-05	0.000100496	2.41235	activeP2 - CTRLP2	TMT	SGGLGAKE	Q8IWX8	916	857	864	E	S	Q	G	C	semi_Nterm	MGWSG	SGGLG	MGWSG | SGGLG	MGWSGSGGLG	10	856	857	G	S	93.4498	FALSE	FALSE	not_canonical	1	916	MEMPLPPDDQELRNVIDKLAQFVARNGPEFEKMTMEKQKDNPKFSFLFGGEFYSYYKCKLALEQQQLICKQQTPELEPAATMPPLPQPPLAPAAPIPPAQGAPSMDELIQQSQWNLQQQEQHLLALRQEQVTAAVAHAVEQQMQKLLEETQLDMNEFDNLLQPIIDTCTKDAISAGKNWMFSNAKSPPHCELMAGHLRNRITADGAHFELRLHLIYLINDVLHHCQRKQARELLAALQKVVVPIYCTSFLAVEEDKQQKIARLLQLWEKNGYFDDSIIQQLQSPALGLGQYQATLINEYSSVVQPVQLAFQQQIQTLKTQHEEFVTSLAQQQQQQQQQQQQLQMPQMEAEVKATPPPPAPPPAPAPAPAIPPTTQPDDSKPPIQMPGSSEYEAPGGVQD…	neo_termini	feature-specific	activeP2 (upregulated) vs CTRLP2
TMT_RTTPSVVAFTAD	0.494849	20.6616	4.08821	0.00100042	0.00324708	-1.71637	activeP2 - CTRLP2	TMT	RTTPSVVAFTAD	P38646	679	85	96	D	R	G	A	C	semi_Nterm	NAEGA	RTTPS	NAEGA | RTTPS	NAEGARTTPS	10	84	85	A	R	12.3711	FALSE	FALSE	not_canonical	1	46	MISASRAAAARLVGAAASRGPTAARHQDSWNGLSHEAFRLVSRRDYASEAIKGAVVGIDLGTTNSCVAVMEGKQAKVLENAEGARTTPSVVAFTADGERLVGMPAKRQAVTNPNNTFYATKRLIGRRYDDPEVQKDIKNVPFKIVRASNGDAWVEAHGKLYSPSQIGAFVLMKMKETAENYLGHTAKNAVITVPAYFNDSQRQATKDAGQISGLNVLRVINEPTAAALAYGLDKSEDKVIAVYDLGGGTFDISILEIQKGVFEVKSTNGDTFLGGEDFDQALLRHIVKEFKRETGVDLTKDNMALQRVREAAEKAKCELSSSVQTDINLPYLTMDSSGPKHLNMKLTRAQFEGIVTDLIRRTIAPCQKAMQDAEVSKSDIGEVILVGGMTRMPKVQQTV…	neo_termini	feature-specific	activeP2 (upregulated) vs CTRLP2
TMT_RFPAEDEFPD	0.412084	19.2704	6.0968	2.19608e-05	0.00011733	2.18736	activeP2 - CTRLP2	TMT	RFPAEDEFPD	P12277	381	13	22	D	R	L	L	C	semi_Nterm	NALKL	RFPAE	NALKL | RFPAE	NALKLRFPAE	10	12	13	L	R	3.14961	FALSE	FALSE	not_canonical	1	1	MPFSNSHNALKLRFPAEDEFPDLSAHNNHMAKVLTPELYAELRAKSTPSGFTLDDVIQTGVDNPGHPYIMTVGCVAGDEESYEVFKDLFDPIIEDRHGGYKPSDEHKTDLNPDNLQGGDDLDPNYVLSSRVRTGRSIRGFCLPPHCSRGERRAIEKLAVEALSSLDGDLAGRYYALKSMTEAEQQQLIDDHFLFDKPVSPLLLASGMARDWPDARGIWHNDNKTFLVWVNEEDHLRVISMQKGGNMKEVFTRFCTGLTQIETLFKSKDYEFMWNPHLGYILTCPSNLGTGLRAGVHIKLPNLGKHEKFSEVLKRLRLQKRGTGGVDTAAVGGVFDVSNADRLGFSEVELVQMVVDGVKLLIEMEQRLEQGQAIDDLMPAQK	neo_termini	feature-specific	activeP2 (upregulated) vs CTRLP2
TMT_RTTPSYVAFTDTE	0.51477	14.8957	6.95898	5.01651e-06	3.40764e-05	3.79581	activeP2 - CTRLP2	TMT	RTTPSYVAFTDTE	P11142	646	36	48	E	R	R	N	C	semi_Nterm	NDQGN	RTTPS	NDQGN | RTTPS	NDQGNRTTPS	10	35	36	N	R	5.41796	FALSE	FALSE	not_canonical	1	1	MSKGPAVGIDLGTTYSCVGVFQHGKVEIIANDQGNRTTPSYVAFTDTERLIGDAAKNQVAMNPTNTVFDAKRLIGRRFDDAVVQSDMKHWPFMVVNDAGRPKVQVEYKGETKSFYPEEVSSMVLTKMKEIAEAYLGKTVTNAVVTVPAYFNDSQRQATKDAGTIAGLNVLRIINEPTAAAIAYGLDKKVGAERNVLIFDLGGGTFDVSILTIEDGIFEVKSTAGDTHLGGEDFDNRMVNHFIAEFKRKHKKDISENKRAVRRLRTACERAKRTLSSSTQASIEIDSLYEGIDFYTSITRARFEELNADLFRGTLDPVEKALRDAKLDKSQIHDIVLVGGSTRIPKIQKLLQDFFNGKELNKSINPDEAVAYGAAVQAAILSGDKSENVQDLLLLDVTPL…	neo_termini	feature-specific	activeP2 (upregulated) vs CTRLP2
TMT_NYGGGNYGSGNYNDF	0.616809	15.2287	5.97276	2.73882e-05	0.000140033	1.95628	activeP2 - CTRLP2	TMT	NYGGGNYGSGNYNDF	A0A024RA28	301	237	251	F	N	G	D	C	semi_Cterm	NYNDF	GNYNQ	NYNDF | GNYNQ	NYNDFGNYNQ	10	251	252	F	G	83.3887	FALSE	FALSE	not_canonical	NA	NA	MRDPASKRSRGFGFVTFSSMAEVDAAMAARPHSIDGRVVEPKRAVAREESGKPGAHVTVKKLFVGGIKEDTEEHHLRDYFEEYGKIDTIEIITDRQSGKKRGFGFVTFDDHDPVDKIVLQKYHTINGHNAEVRKALSRQEMQEVQSSRSGRGGNFGFGDSRGGGGNFGPGPGSNFRGGSDGYGSGRGFGDGYNGYGGGPGGGNFGGSPGYGGGRGGYGGGGPGYGNQGGGYGGGYDNYGGGNYGSGNYNDFGNYNQQPSNYGPMKSGNFGGSRNMGGPYGGGNYGPGGSGGSGGYGGRSRY	neo_termini	feature-specific	activeP2 (upregulated) vs CTRLP2
TMT_VGAGAPVYLAAVLE	0.85778	13.1632	8.49613	4.60121e-07	4.80851e-06	6.2835	activeP2 - CTRLP2	TMT	VGAGAPVYLAAVLE	P04908	130	44	57	E	V	Y	R	C	semi_Nterm	NYSER	VGAGA	NYSER | VGAGA	NYSERVGAGA	10	43	44	R	V	33.0769	FALSE	FALSE	not_canonical	1	1	MSGRGKQGGKARAKAKTRSSRAGLQFPVGRVHRLLRKGNYSERVGAGAPVYLAAVLEYLTAEILELAGNAARDNKKTRIIPRHLQLAIRNDEELNKLLGRVTIAQGGVLPNIQAVLLPKKTESHHKAKGK	neo_termini	feature-specific	activeP2 (upregulated) vs CTRLP2
TMT_DPSLVPNVPYFDL	0.616675	15.9899	4.94456	0.000185042	0.00072717	0.0728265	activeP2 - CTRLP2	TMT	DPSLVPNVPYFDL	Q8IWX8	916	638	650	L	D	P	D	C	semi_Cterm	PYFDL	PAGLM	PYFDL | PAGLM	PYFDLPAGLM	10	650	651	L	P	70.9607	FALSE	FALSE	not_canonical	1	916	MEMPLPPDDQELRNVIDKLAQFVARNGPEFEKMTMEKQKDNPKFSFLFGGEFYSYYKCKLALEQQQLICKQQTPELEPAATMPPLPQPPLAPAAPIPPAQGAPSMDELIQQSQWNLQQQEQHLLALRQEQVTAAVAHAVEQQMQKLLEETQLDMNEFDNLLQPIIDTCTKDAISAGKNWMFSNAKSPPHCELMAGHLRNRITADGAHFELRLHLIYLINDVLHHCQRKQARELLAALQKVVVPIYCTSFLAVEEDKQQKIARLLQLWEKNGYFDDSIIQQLQSPALGLGQYQATLINEYSSVVQPVQLAFQQQIQTLKTQHEEFVTSLAQQQQQQQQQQQQLQMPQMEAEVKATPPPPAPPPAPAPAPAIPPTTQPDDSKPPIQMPGSSEYEAPGGVQD…	neo_termini	feature-specific	activeP2 (upregulated) vs CTRLP2
TMT_DIGGGQTKTFAPEE	0.607107	13.9874	3.57016	0.00285634	0.00778334	-2.75146	activeP2 - CTRLP2	TMT	DIGGGQTKTFAPEE	P11021	654	131	144	E	D	I	V	C	semi_Nterm	PYIQV	DIGGG	PYIQV | DIGGG	PYIQVDIGGG	10	130	131	V	D	19.8777	FALSE	FALSE	not_canonical	1	18	MKLSLVAAMLLLLSAARAEEEDKKEDVGTVVGIDLGTTYSCVGVFKNGRVEIIANDQGNRITPSYVAFTPEGERLIGDAAKNQLTSNPENTVFDAKRLIGRTWNDPSVQQDIKFLPFKVVEKKTKPYIQVDIGGGQTKTFAPEEISAMVLTKMKETAEAYLGKKVTHAVVTVPAYFNDAQRQATKDAGTIAGLNVMRIINEPTAAAIAYGLDKREGEKNILVFDLGGGTFDVSLLTIDNGVFEVVATNGDTHLGGEDFDQRVMEHFIKLYKKKTGKDVRKDNRAVQKLRREVEKAKRALSSQHQARIEIESFYEGEDFSETLTRAKFEELNMDLFRSTMKPVQKVLEDSDLKKSDIDEIVLVGGSTRIPKIQQLVKEFFNGKEPSRGINPDEAVAYGAA…	neo_termini	feature-specific	activeP2 (upregulated) vs CTRLP2
TMT_SDLQLDRI	0.97767	21.2937	7.37005	2.57075e-06	1.99883e-05	4.46402	activeP2 - CTRLP2	TMT	SDLQLDRI	P07437	444	40	47	I	S	S	D	C	semi_Cterm	QLDRI	SVYYN	QLDRI | SVYYN	QLDRISVYYN	10	47	48	I	S	10.5856	FALSE	FALSE	not_canonical	1	444	MREIVHIQAGQCGNQIGAKFWEVISDEHGIDPTGTYHGDSDLQLDRISVYYNEATGGKYVPRAILVDLEPGTMDSVRSGPFGQIFRPDNFVFGQSGAGNNWAKGHYTEGAELVDSVLDVVRKEAESCDCLQGFQLTHSLGGGTGSGMGTLLISKIREEYPDRIMNTFSVVPSPKVSDTVVEPYNATLSVHQLVENTDETYCIDNEALYDICFRTLKLTTPTYGDLNHLVSATMSGVTTCLRFPGQLNADLRKLAVNMVPFPRLHFFMPGFAPLTSRGSQQYRALTVPELTQQVFDAKNMMAACDPRHGRYLTVAAVFRGRMSMKEVDEQMLNVQNKNSSYFVEWIPNNVKTAVCDIPPRGLKMAVTFIGNSTAIQELFKRISEQFTAMFRRKAFLHWYT…	neo_termini	feature-specific	activeP2 (upregulated) vs CTRLP2
TMT_TVSLGAGAKDE	1.16706	21.4793	9.29848	1.48042e-07	1.81808e-06	7.41559	activeP2 - CTRLP2	TMT	TVSLGAGAKDE	P06748	294	46	56	E	T	L	R	C	semi_Nterm	QLSLR	TVSLG	QLSLR | TVSLG	QLSLRTVSLG	10	45	46	R	T	15.3061	FALSE	FALSE	not_canonical	1	294	MEDSMDMDMSPLRPQNYLFGCELKADKDYHFKVDNDENEHQLSLRTVSLGAGAKDELHIVEAEAMNYEGSPIKVTLATLKMSVQPTVSLGGFEITPPVVLRLKCGSGPVHISGQHLVAVEEDAESEDEEEEDVKLLSISGKRSAPGGGSKVPQKKVKLAADEDDDDDDEEDDDEDDDDDDFDDEEAEEKAPVKKSIRDTPAKNAQKSNQNGKDSKPSSTPRSKGQESFKKQEKTPKTPKGPSSVEDIKAKMQASIEKGGSLPKVEAKFINYVKNCFRMTDQEAIQDLWQWRKSL	neo_termini	feature-specific	activeP2 (upregulated) vs CTRLP2
TMT_PLPPPPPPRGGD	0.662811	17.6561	3.99649	0.00120332	0.00378928	-1.90658	activeP2 - CTRLP2	TMT	PLPPPPPPRGGD	A0A994J4S7	459	308	319	D	P	L	L	C	semi_Nterm	RARNL	PLPPP	RARNL | PLPPP	RARNLPLPPP	10	307	308	L	P	66.8845	FALSE	FALSE	not_canonical	NA	NA	METEQPEETFPNTETNGEFGKRPAEDMEEEQAFKRSRNTDEMVELRILLQSKNAGAVIGKGGKNIKALRTDYNASVSVPDSSGPERILSISADIETIGEILKKIIPTLEEGLQLPSPTATSQLPLESDAVECLNYQHYKGSDFDCELRLLIHQSLAGGIIGVKGAKIKELRENTQTTIKLFQECCPHSTDRVVLIGGKPDRVVECIKIILDLISESPIKGRAQPYDPNFYDETYDYGGFTMMFDDRRGRPVGFPMRGRGGFDRMPPGRGGRPMPPSRRDYDDMSPRRGPPPPPPGRGGRGGSRARNLPLPPPPPPRGGDLMAYDRRGRPGDRYDGMVGFSADETWDSAIDTWSPSEWQMAYEPQGGSGYGGRGSYGDLGGPIITTQVTIPKDLAGSIIG…	neo_termini	feature-specific	activeP2 (upregulated) vs CTRLP2
TMT_YAPPPRDYTY	1.34285	20.0799	10.3404	3.75991e-08	5.76722e-07	8.84814	activeP2 - CTRLP2	TMT	YAPPPRDYTY	P38159	391	234	243	Y	Y	R	D	C	semi_Cterm	RDYTY	RDYGH	RDYTY | RDYGH	RDYTYRDYGH	10	243	244	Y	R	62.1483	FALSE	FALSE	not_canonical	1	391	MVEADRPGKLFIGGLNTETNEKALEAVFGKYGRIVEVLLMKDRETNKSRGFAFVTFESPADAKDAARDMNGKSLDGKAIKVEQATKPSFESGRRGPPPPPRSRGPPRGLRGGRGGSGGTRGPPSRGGHMDDGGYSMNFNMSSSRGPLPVKRGPPPRSGGPPPKRSAPSGPVRSSSGMGGRAPVSRGRDSYGGPPRREPLPSRRDVYLSPRDDGYSTKDSYSSRDYPSSRDTRDYAPPPRDYTYRDYGHSSSRDDYPSRGYSDRDGYGRDRDYSDHPSGGSYRDSYESYGNSRSAPPTRGPPPSYGGSSRYDDYSSSRDGYGGSRDSYSSSRSDLYSSGRDRVGRQERGLPPSMERGYPPPRDSYSSSSRGAPRGGGRGGSRSDRGGGRSRY	neo_termini	feature-specific	activeP2 (upregulated) vs CTRLP2
TMT_SDAASPRGEPR	0.385614	15.6823	2.62307	0.0193958	0.0379513	-4.68886	activeP2 - CTRLP2	TMT	SDAASPRGEPR	P10321	366	62	72	R	S	A	D	C	semi_Cterm	RGEPR	APWVE	RGEPR | APWVE	RGEPRAPWVE	10	72	73	R	A	19.6721	FALSE	FALSE	not_canonical	1	24	MRVMAPRALLLLLSGGLALTETWACSHSMRYFDTAVSRPGRGEPRFISVGYVDDTQFVRFDSDAASPRGEPRAPWVEQEGPEYWDRETQKYKRQAQADRVSLRNLRGYYNQSEDGSHTLQRMSGCDLGPDGRLLRGYDQSAYDGKDYIALNEDLRSWTAADTAAQITQRKLEAARAAEQLRAYLEGTCVEWLRRYLENGKETLQRAEPPKTHVTHHPLSDHEATLRCWALGFYPAEITLTWQRDGEDQTQDTELVETRPAGDGTFQKWAAVVVPSGQEQRYTCHMQHEGLQEPLTLSWEPSSQPTIPIMGIVAGLAVLVVLAVLGAVVTAMMCRRKSSGGKGGSCSQAACSNSAQGSDESLITCKA	neo_termini	feature-specific	activeP2 (upregulated) vs CTRLP2
TMT_HLQLAIRNDEE	0.760782	16.4796	6.90154	5.51758e-06	3.66939e-05	3.64702	activeP2 - CTRLP2	TMT	HLQLAIRNDEE	P04908	130	83	93	E	H	L	R	C	semi_Nterm	RIIPR	HLQLA	RIIPR | HLQLA	RIIPRHLQLA	10	82	83	R	H	63.0769	FALSE	FALSE	not_canonical	1	1	MSGRGKQGGKARAKAKTRSSRAGLQFPVGRVHRLLRKGNYSERVGAGAPVYLAAVLEYLTAEILELAGNAARDNKKTRIIPRHLQLAIRNDEELNKLLGRVTIAQGGVLPNIQAVLLPKKTESHHKAKGK	neo_termini	feature-specific	activeP2 (upregulated) vs CTRLP2
TMT_SGPVHISGQHLVAVEE	1.07176	18.861	11.0284	1.61044e-08	2.88968e-07	9.80686	activeP2 - CTRLP2	TMT	SGPVHISGQHLVAVEE	P06748	294	106	121	E	S	D	G	C	semi_Nterm	RLKCG	SGPVH	RLKCG | SGPVH	RLKCGSGPVH	10	105	106	G	S	35.7143	FALSE	FALSE	not_canonical	1	294	MEDSMDMDMSPLRPQNYLFGCELKADKDYHFKVDNDENEHQLSLRTVSLGAGAKDELHIVEAEAMNYEGSPIKVTLATLKMSVQPTVSLGGFEITPPVVLRLKCGSGPVHISGQHLVAVEEDAESEDEEEEDVKLLSISGKRSAPGGGSKVPQKKVKLAADEDDDDDDEEDDDEDDDDDDFDDEEAEEKAPVKKSIRDTPAKNAQKSNQNGKDSKPSSTPRSKGQESFKKQEKTPKTPKGPSSVEDIKAKMQASIEKGGSLPKVEAKFINYVKNCFRMTDQEAIQDLWQWRKSL	neo_termini	feature-specific	activeP2 (upregulated) vs CTRLP2
TMT_ARNPPGFAFVE	0.710239	16.1715	3.75771	0.00195089	0.00555479	-2.3364	activeP2 - CTRLP2	TMT	ARNPPGFAFVE	P84103	164	42	52	E	A	F	V	C	semi_Nterm	RSVWV	ARNPP	RSVWV | ARNPP	RSVWVARNPP	10	41	42	V	A	25	FALSE	FALSE	not_canonical	1	164	MHRDSCPLDCKVYVGNLGNNGNKTELERAFGYYGPLRSVWVARNPPGFAFVEFEDPRDAADAVRELDGRTLCGCRVRVELSNGEKRSRNRGPPPSWGRRPRDDYRRRSPPPRRRSPRRRSFSRSRSRSLSRDRRRERSLSRERNHKPSRSFSRSRSRSRSNERK	neo_termini	feature-specific	activeP2 (upregulated) vs CTRLP2
TMT_FIGGLPNYLNDDQVKE	0.419689	16.3583	3.12357	0.00708874	0.0166044	-3.67321	activeP2 - CTRLP2	TMT	FIGGLPNYLNDDQVKE	P26368	475	262	277	E	F	L	L	C	semi_Nterm	SAHKL	FIGGL	SAHKL | FIGGL	SAHKLFIGGL	10	261	262	L	F	54.9474	FALSE	FALSE	not_canonical	1	1	MSDFDEFERQLNENKQERDKENRHRKRSHSRSRSRDRKRRSRSRDRRNRDQRSASRDRRRRSKPLTRGAKEEHGGLIRSPRHEKKKKVRKYWDVPPPGFEHITPMQYKAMQAAGQIPATALLPTMTPDGLAVTPTPVPVVGSQMTRQARRLYVGNIPFGITEEAMMDFFNAQMRLGGLTQAPGNPVLAVQINQDKNFAFLEFRSVDETTQAMAFDGIIFQGQSLKIRRPHDYQPLPGMSENPSVYVPGVVSTVVPDSAHKLFIGGLPNYLNDDQVKELLTSFGPLKAFNLVKDSATGLSKGYAFCEYVDINVTDQAIAGLNGMQLGDKKLLVQRASVGAKNATLVSPPSTINQTPVTLQVPGLMSSQVQMGGHPTEVLCLMNMVLPEELLDDEEYEEIV…	neo_termini	feature-specific	activeP2 (upregulated) vs CTRLP2
TMT_TFPRPVTVEPMD	0.426482	18.6176	5.47257	6.81717e-05	0.000308122	1.01022	activeP2 - CTRLP2	TMT	TFPRPVTVEPMD	Q15233	471	217	228	D	T	Q	T	C	semi_Nterm	SFLLT	TFPRP	SFLLT | TFPRP	SFLLTTFPRP	10	216	217	T	T	45.8599	FALSE	FALSE	not_canonical	1	471	MQSNKTFNLEKQNHTPRKHHQHHHQQQHHQQQQQQPPPPPIPANGQQASSQNEGLTIDLKNFRKPGEKTFTQRSRLFVGNLPPDITEEEMRKLFEKYGKAGEVFIHKDKGFGFIRLETRTLAEIAKVELDNMPLRGKQLRVRFACHSASLTVRNLPQYVSNELLEEAFSVFGQVERAVVIVDDRGRPSGKGIVEFSGKPAARKALDRCSEGSFLLTTFPRPVTVEPMDQLDDEEGLPEKLVIKNQQFHKEREQPPRFAQPGSFEYEYAMRWKALIEMEKQQQDQVDRNIKEAREKLEMEMEAARHEHQVMLMRQDLMRRQEELRRMEELHNQEVQKRKQLELRQEEERRRREEEMRRQQEEMMRRQQEGFKGTFPDAREQEIRMGQMAMGGAMGINNRG…	neo_termini	feature-specific	activeP2 (upregulated) vs CTRLP2
TMT_SLGAGAKDE	0.421413	26.7324	3.33156	0.00464343	0.0118707	-3.16837	activeP2 - CTRLP2	TMT	SLGAGAKDE	P06748	294	48	56	E	S	L	V	C	semi_Nterm	SLRTV	SLGAG	SLRTV | SLGAG	SLRTVSLGAG	10	47	48	V	S	15.9864	FALSE	FALSE	not_canonical	1	294	MEDSMDMDMSPLRPQNYLFGCELKADKDYHFKVDNDENEHQLSLRTVSLGAGAKDELHIVEAEAMNYEGSPIKVTLATLKMSVQPTVSLGGFEITPPVVLRLKCGSGPVHISGQHLVAVEEDAESEDEEEEDVKLLSISGKRSAPGGGSKVPQKKVKLAADEDDDDDDEEDDDEDDDDDDFDDEEAEEKAPVKKSIRDTPAKNAQKSNQNGKDSKPSSTPRSKGQESFKKQEKTPKTPKGPSSVEDIKAKMQASIEKGGSLPKVEAKFINYVKNCFRMTDQEAIQDLWQWRKSL	neo_termini	feature-specific	activeP2 (upregulated) vs CTRLP2
TMT_NSSRPSQVVA	0.648391	16.8708	4.70513	0.000294329	0.00108913	-0.489999	activeP2 - CTRLP2	TMT	NSSRPSQVVA	P13639	858	827	836	A	N	E	D	C	semi_Cterm	SQVVA	ETRKR	SQVVA | ETRKR	SQVVAETRKR	10	836	837	A	E	97.4359	FALSE	FALSE	not_canonical	1	1	MVNFTVDQIRAIMDKKANIRNMSVIAHVDHGKSTLTDSLVCKAGIIASARAGETRFTDTRKDEQERCITIKSTAISLFYELSENDLNFIKQSKDGAGFLINLIDSPGHVDFSSEVTAALRVTDGALVVVDCVSGVCVQTETVLRQAIAERIKPVLMMNKMDRALLELQLEPEELYQTFQRIVENVNVIISTYGEGESGPMGNIMIDPVLGTVGFGSGLHGWAFTLKQFAEMYVAKFAAKGEGQLGPAERAKKVEDMMKKLWGDRYFDPANGKFSKSATSPEGKKLPRTFCQLILDPIFKVFDAIMNFKKEETAKLIEKLDIKLDSEDKDKEGKPLLKAVMRRWLPAGDALLQMITIHLPSPVTAQKYRCELLYEGPPDDEAAMGIKSCDPKGPLMMYIS…	neo_termini	feature-specific	activeP2 (upregulated) vs CTRLP2
TMT_FVGGIKEDTEE	0.44333	18.137	7.23635	3.18732e-06	2.34972e-05	4.32691	activeP2 - CTRLP2	TMT	FVGGIKEDTEE	A0A024RA28	301	63	73	E	F	H	L	C	semi_Nterm	TVKKL	FVGGI	TVKKL | FVGGI	TVKKLFVGGI	10	62	63	L	F	20.598	FALSE	FALSE	not_canonical	NA	NA	MRDPASKRSRGFGFVTFSSMAEVDAAMAARPHSIDGRVVEPKRAVAREESGKPGAHVTVKKLFVGGIKEDTEEHHLRDYFEEYGKIDTIEIITDRQSGKKRGFGFVTFDDHDPVDKIVLQKYHTINGHNAEVRKALSRQEMQEVQSSRSGRGGNFGFGDSRGGGGNFGPGPGSNFRGGSDGYGSGRGFGDGYNGYGGGPGGGNFGGSPGYGGGRGGYGGGGPGYGNQGGGYGGGYDNYGGGNYGSGNYNDFGNYNQQPSNYGPMKSGNFGGSRNMGGPYGGGNYGPGGSGGSGGYGGRSRY	neo_termini	feature-specific	activeP2 (upregulated) vs CTRLP2
TMT_AIQGGVLAGDVTD	0.504946	21.1018	6.93068	5.25714e-06	3.53521e-05	3.72501	activeP2 - CTRLP2	TMT	AIQGGVLAGDVTD	P38646	679	422	434	D	A	V	A	C	semi_Nterm	VAIGA	AIQGG	VAIGA | AIQGG	VAIGAAIQGG	10	421	422	A	A	62.0029	FALSE	FALSE	not_canonical	1	46	MISASRAAAARLVGAAASRGPTAARHQDSWNGLSHEAFRLVSRRDYASEAIKGAVVGIDLGTTNSCVAVMEGKQAKVLENAEGARTTPSVVAFTADGERLVGMPAKRQAVTNPNNTFYATKRLIGRRYDDPEVQKDIKNVPFKIVRASNGDAWVEAHGKLYSPSQIGAFVLMKMKETAENYLGHTAKNAVITVPAYFNDSQRQATKDAGQISGLNVLRVINEPTAAALAYGLDKSEDKVIAVYDLGGGTFDISILEIQKGVFEVKSTNGDTFLGGEDFDQALLRHIVKEFKRETGVDLTKDNMALQRVREAAEKAKCELSSSVQTDINLPYLTMDSSGPKHLNMKLTRAQFEGIVTDLIRRTIAPCQKAMQDAEVSKSDIGEVILVGGMTRMPKVQQTV…	neo_termini	feature-specific	activeP2 (upregulated) vs CTRLP2
TMT_AVDGEPLGRVSFE	0.444936	16.9071	4.68414	0.000306649	0.00112596	-0.497792	activeP2 - CTRLP2	TMT	AVDGEPLGRVSFE	P62937	165	11	23	E	A	L	I	C	semi_Nterm	VFFDI	AVDGE	VFFDI | AVDGE	VFFDIAVDGE	10	10	11	I	A	6.06061	FALSE	FALSE	not_canonical	1	165	MVNPTVFFDIAVDGEPLGRVSFELFADKVPKTAENFRALSTGEKGFGYKGSCFHRIIPGFMCQGGDFTRHNGTGGKSIYGEKFEDENFILKHTGPGILSMANAGPNTNGSQFFICTAKTEWLDGKHVVFGKVKEGMNIVEAMERFGSRNGKTSKKITIADCGQLE	neo_termini	feature-specific	activeP2 (upregulated) vs CTRLP2
TMT_GGVLPNIQAVLLPKKTE	0.639858	12.8644	4.5375	0.000408903	0.00146191	-0.789245	activeP2 - CTRLP2	TMT	GGVLPNIQAVLLPKKTE	P04908	130	106	122	E	G	S	Q	C	semi_Nterm	VTIAQ	GGVLP	VTIAQ | GGVLP	VTIAQGGVLP	10	105	106	Q	G	80.7692	FALSE	FALSE	not_canonical	1	1	MSGRGKQGGKARAKAKTRSSRAGLQFPVGRVHRLLRKGNYSERVGAGAPVYLAAVLEYLTAEILELAGNAARDNKKTRIIPRHLQLAIRNDEELNKLLGRVTIAQGGVLPNIQAVLLPKKTESHHKAKGK	neo_termini	feature-specific	activeP2 (upregulated) vs CTRLP2
TMT_DVIQTGVDNPGHPYIMTV	0.805512	15.6009	5.32982	8.8983e-05	0.000388178	0.73657	activeP2 - CTRLP2	TMT	DVIQTGVDNPGHPYIMTV	P12277	381	55	72	V	D	G	D	C	semi_Cterm	YIMTV	GCVAG	YIMTV | GCVAG	YIMTVGCVAG	10	72	73	V	G	18.8976	FALSE	FALSE	not_canonical	1	1	MPFSNSHNALKLRFPAEDEFPDLSAHNNHMAKVLTPELYAELRAKSTPSGFTLDDVIQTGVDNPGHPYIMTVGCVAGDEESYEVFKDLFDPIIEDRHGGYKPSDEHKTDLNPDNLQGGDDLDPNYVLSSRVRTGRSIRGFCLPPHCSRGERRAIEKLAVEALSSLDGDLAGRYYALKSMTEAEQQQLIDDHFLFDKPVSPLLLASGMARDWPDARGIWHNDNKTFLVWVNEEDHLRVISMQKGGNMKEVFTRFCTGLTQIETLFKSKDYEFMWNPHLGYILTCPSNLGTGLRAGVHIKLPNLGKHEKFSEVLKRLRLQKRGTGGVDTAAVGGVFDVSNADRLGFSEVELVQMVVDGVKLLIEMEQRLEQGQAIDDLMPAQK	neo_termini	feature-specific	activeP2 (upregulated) vs CTRLP2
